# Untargeted proteomics identifies plant substrates of the bacterial-derived ADP-ribosyltransferase AvrRpm1

**DOI:** 10.1101/2023.09.25.558804

**Authors:** Simranjit Kaur, Thomas Colby, Domenika Thieme, Carsten Proksch, Susanne Matschi, Ivan Matić, Lennart Wirthmueller

## Abstract

One class of enzymes that plant pathogens employ to manipulate innate immunity and physiology of the infected cells are host-targeted ADP-ribosyltransferases. The bacterial pathogen *Pseudomonas syringae* uses its type III secretion system to inject several effector proteins with ADP-ribosyltransferase activity into plant cells. One of them, AvrRpm1, ADP-ribosylates the plasma membrane-associated RPM1-INTERACTING PROTEIN 4 (RIN4) in *Glycine max* and *Arabidopsis thaliana* to attenuate targeted secretion of defense-promoting compounds. Substrate identification of host-targeted ADP-ribosyltransferases is complicated by the biochemical lability of the protein modification during plant protein extraction and in several cases required prior knowledge on plant immune signaling pathways that are impaired by the ADP-ribosylating type III effector. Using the AvrRpm1-RIN4 pair as a proof-of-concept, we present an untargeted proteomics workflow for enrichment and detection of ADP-ribosylated proteins and peptides from plant cell extracts that in several cases provides site-resolution for the modification.
