## Supplementary Dataset S9 for "Untargeted proteomics identifies plant substrates of the bacterial-derived ADP-ribosyltransferase AvrRpm1"

### Sheet: Supplementary Dataset S9
Supplementary Dataset S9. Detailed description of proteomics methods used in this work.

### Sheet: Lumos Settings
MS method settings for the Fusion Lumos.
Method Summary	MS method 1	MS method 2	MS method 3	MS method 4	MS method 5
applied to obtain supplementary dataset	S1	S2	S3, S7	S4	S5, S6
Application Mode			Peptide	Peptide	Peptide
Method Duration (min)	135	140	140	140	140
Gradient (% acetonitrile in 0.1% FA)	1 to 24	1 to 36	1 to 36	1 to 36	1 to 36
Global Parameters
Ion Source
Ion Source Type	NSI	NSI	NSI	NSI	NSI
Spray Voltage	Static	Static	Static	Static	Static
Positive Ion (V)	2000	2000	2000	2000	2000
Negative Ion (V)	600	600	600	600	600
Sweep Gas (Arb)	0	0	0	0	0
Ion Transfer Tube Temp (°C)	305	305	305	305	305
Use Ion Source Settings from Tune	False	False	False	False	False
FAIMS Mode	Not Installed	Not Installed	Not Installed	Not Installed	Not Installed
MS Global Settings
Infusion Mode	Liquid Chromatography	Liquid Chromatography	Liquid Chromatography	Liquid Chromatography	Liquid Chromatography
Expected LC Peak Width (s)	30	30	30	30	30
Advanced Peak Determination	True	True	True	True	True
Default Charge State	2	2	2	2	2
Internal Mass Calibration	Off	User-defined Lock Mass	User-defined Lock Mass	User-defined Lock Mass	User-defined Lock Mass
Current Lock Mass		Current	Current	Current	Current
Positive Ion
Positive Ion
m/z
445.12
Experiment#1 [Phosphopeptide]
Start Time (min)	0	0	0	0	0
End Time (min)	135	140	140	140	140
Cycle Time (sec)		1	1	1	1
Master Scan
MS OT
Detector Type	Orbitrap	Orbitrap	Orbitrap	Orbitrap	Orbitrap
Orbitrap Resolution	120000	120000	120000	120000	120000
Mass Range	Normal	Normal	Normal	Normal	Normal
Use Quadrupole Isolation	True	True	True	True	True
Scan Range (m/z)	300-1500	300-1500	300-1500	300-1500	300-1500
RF Lens (%)	30	30	30	30	30
AGC Target	Standard	Standard	Standard	Standard	Standard
Maximum Injection Time Mode	Auto	Auto	Auto	Auto	Auto
Microscans	1	1	1	1	1
Data Type	Profile	Profile	Profile	Profile	Profile
Polarity	Positive	Positive	Positive	Positive	Positive
Source Fragmentation	Disabled	Disabled	Disabled	Disabled	Disabled
Scan Description
Filters
MIPS
Monoisotopic Peak Determination	Peptide	Peptide	Peptide	Peptide	Peptide
Charge State
Include charge state(s)	2-7	2-7	2-7	2-7	2-7
Include undetermined charge states	False	False	False	False	False
Dynamic Exclusion
Use Common Settings	False	False	False	False	False
Exclude after n times	1	1	1	1	1
Exclusion duration (s)	60	30	30	30	30
Mass Tolerance	ppm	ppm	ppm	ppm	ppm
Low	10	10	10	10	10
High	10	10	10	10	10
Exclude Isotopes	True	True	True	True	True
Perform dependent scan on single charge state per precursor only	False	False	False	False	False
Intensity
Filter Type	Intensity Threshold	Intensity Threshold	Intensity Threshold	Intensity Threshold	Intensity Threshold
Intensity Threshold	25000	25000	25000	25000	25000
Targeted Mass Exclusion
Mass List	no exclusion list	Mass List method 2	Mass List method 3	no exclusion list	Mass List method 5
Include Start/End Times		False	False		False
Include Intensity Threshold		False	False		False
Mass List Type		m/z & z	m/z & z		m/z & z
Exclusion mass width		ppm	ppm		ppm
Low		25	25		25
High		25	25		25
Ignore Charge State Requirement for Unassigned Ions		True	True		True
Data Dependent
Data Dependent Mode	Number of Scans	Cycle Time	Cycle Time	Cycle Time	Cycle Time
	15	1 s	1 s	1 s	1 s
Scan Event Type 1
Scan
ddMS² OT HCD
Isolation Mode	Quadrupole	Quadrupole	Quadrupole	Quadrupole	Quadrupole
Isolation Window (m/z)	1.6	2	1.6	1.6	1.6
Isolation Offset	Off	Off	Off	Off	Off
Activation Type	HCD	HCD	HCD	HCD	HCD
Collision Energy Mode	Fixed	Fixed	Fixed	Fixed	Fixed
HCD Collision Energy (%)	30	30	30	30	30
Detector Type	Orbitrap	Orbitrap	Orbitrap	Orbitrap	Orbitrap
Orbitrap Resolution	30000	30000	30000	30000	30000
Mass Range	Normal	Normal	Normal	Normal	Normal
Scan Range Mode	Auto	Define First Mass	Define First Mass	Define First Mass	Define First Mass
First Mass (m/z)		120	120	120	120
AGC Target	Standard	Custom	Custom	Custom	Custom
Normalized AGC Target (%)		300	300	300	300
Maximum Injection Time Mode	Auto	Custom	Custom	Custom	Custom
Maximum Injection Time (ms)		120	120	120	120
Microscans	1	1	1	1	1
Data Type	Centroid	Centroid	Centroid	Centroid	Centroid
Use EASY-IC™	False	False	False	False	False
Scan Description
Filters
Targeted Mass Trigger	Off
Mass List
Mass List Type		m/z & z	m/z & z		m/z & z
Compound
m/z
136.062
z
1
Mass Tolerance			ppm	ppm	ppm
Low			15	15	15
High			15	15	15
Use Groups			False	False	False
Trigger Only with Detection of at Least N Ions from the List			False	False	False
Only Ion(s) Within Top N Most Intense			False	False	False
Only Ion(s) Above the Threshold (Relative Intensity, %)			True	True	True
			30	30	30
Ignore Charge State Requirement for Unassigned Ions			True	True	True
Fail trigger if conditions are met			False	False	False
Data Dependent
Data Dependent Mode			Number of Scans	Number of Scans	Number of Scans
Number of Dependent Scans			1	1	1
Scan Event Type 1
Scan
ddMS² OT HCD
MSⁿ Level			2	2	2
Isolation Mode			Quadrupole	Quadrupole	Quadrupole
Isolation Window (m/z)			1.3	1.3	1.3
Isolation Offset			Off	Off	Off
Activation Type			HCD	HCD	HCD
Collision Energy Mode			Fixed	Fixed	Fixed
HCD Collision Energy (%)			30	30	30
Detector Type			Orbitrap	Orbitrap	Orbitrap
Orbitrap Resolution			60000	60000	60000
Mass Range			Normal	Normal	Normal
Scan Range Mode			Define First Mass	Define First Mass	Define First Mass
First Mass (m/z)			120	120	120
AGC Target			Custom	Custom	Custom
Normalized AGC Target (%)			1000	1000	1000
Maximum Injection Time Mode			Custom	Custom	Custom
Maximum Injection Time (ms)			1800	1800	1800
Microscans			1	1	1
Data Type			Centroid	Centroid	Centroid

### Sheet: excl mass list method 2
Mass List Type	m/z & z
Compound		Adduct	m/z	z
			1304.68	1
			652.846	2
			435.566	3
			643.349	2
			429.235	3
			1094.02	2
			729.684	3
			479.259	2
			437.755	2
			874.503	1
			513.795	2
			344.867	3
			516.797	2
			385.73	2
			582.29	4
			776.052	3
			1163.57	2
			394.9	3
			591.846	2
			1182.68	1
			378.885	3
			567.824	2
			786.407	3
			1179.11	2
			466.89	3
			699.832	2
			402.568	3
			603.348	2
			387.443	4
			516.255	3
			773.879	2
			645.328	3
			967.488	2
			575.324	2
			743.709	3
			1115.06	2
			539.301	2
			1077.59	1
			568.04	4
			757.051	3
			337.882	3
			506.319	2
			380.177	3
			569.762	2
			328.45	4
			437.598	3
			655.893	2
			405.788	5
			506.983	4
			675.641	3
			1012.96	2
			385.88	3
			578.317	2
			498.282	2
			642.318	3
			962.973	2
			537.593	3
			805.886	2
			603.527	5
			754.156	4
			1005.21	3
			414.203	3
			620.8	2
			321.187	3
			481.277	2
			468.774	2
			457.751	2
			559.808	2
			429.768	2
			507.819	2
			514.751	2
			386.202	3
			578.798	2
			470.606	3
			705.406	2
			368.194	3
			551.788	2
			723.885	4
			964.844	3
			1446.76	2
			443.784	2
			783.742	3
			1175.11	2
			348.226	3
			521.835	2
			485.99	4
			647.652	3
			970.974	2
			700.863	4
			934.148	3
			1400.72	2
			486.897	3
			729.842	2
			397.448	4
			529.595	3
			793.889	2
			482.759	2
			964.51	1
			358.202	3
			536.798	2
			545.267	3
			817.396	2
			306.843	3
			459.761	2
			308.195	3
			461.79	2
			360.229	3
			539.84	2
			349.542	3
			438.75	2
			390.538	3
			585.303	2
			456.566	3
			684.346	2
			642.851	2
			439.255	2
			877.503	1
			514.579	3
			771.365	2
			464.267	3
			695.897	2
			335.871	3
			503.303	2
			408.987	4
			544.98	3
			337.45	4
			449.598	3
			673.893	2
			428.714	2
			385.866	3
			578.295	2
			447.882	3
			671.32	2
			1341.63	1
			528.28	2
			583.597	3
			874.892	2
			648.804	2
			395.221	3
			592.327	2
			369.474	4
			492.296	3
			737.941	2
			514.248	2
			713.376	2
			381.868	3
			572.299	2
			344.182	3
			515.769	2
			517.256	2
			562.767	2
			421.758	2
Exclusion mass width	ppm

### Sheet: excl mass list method 3
Mass List Type	m/z & z
Compound	Formula	Adduct	m/z	z
			1304.68	1
			652.846	2
			435.566	3
			457.751	2
			643.349	2
			429.235	3
			679.359	2
			453.242	3
			1094.02	2
			729.684	3
			551.788	2
			368.194	3
			479.259	2
			874.503	1
			437.755	2
			513.795	2
			516.797	2
			344.867	3
			385.73	2
			1163.57	2
			776.052	3
			582.29	4
			673.893	2
			449.598	3
			337.45	4
			1446.76	2
			964.844	3
			723.885	4
			1182.68	1
			591.846	2
			394.9	3
			578.317	2
			385.88	3
			567.824	2
			378.885	3
			443.784	2
			1179.11	2
			786.407	3
			428.714	2
			578.295	2
			385.866	3
			559.808	2
			1341.63	1
			671.32	2
			447.882	3
			705.406	2
			470.606	3
			585.303	2
			390.538	3
			964.51	1
			482.759	2
			536.798	2
			358.202	3
			498.282	2
			817.396	2
			545.267	3
			728.343	2
			485.898	3
			572.299	2
			381.868	3
			684.346	2
			456.566	3
			642.851	2
			962.973	2
			642.318	3
			459.761	2
			306.843	3
			729.842	2
			486.897	3
			877.503	1
			439.255	2
			1175.11	2
			783.742	3
			528.28	2
			805.886	2
			537.593	3
			515.769	2
			344.182	3
			429.768	2
			603.348	2
			402.568	3
			461.79	2
			308.195	3
			771.365	2
			514.579	3
			802.39	2
			535.262	3
			401.698	4
			793.889	2
			529.595	3
			397.448	4
			521.835	2
			348.226	3
			967.488	2
			645.328	3
			575.324	2
			695.897	2
			464.267	3
			539.84	2
			360.229	3
			517.256	2
			874.892	2
			583.597	3
			481.277	2
			321.187	3
			507.819	2
			648.804	2
			1115.06	2
			743.709	3
			1077.59	1
			539.301	2
			655.893	2
			437.598	3
			328.45	4
			757.051	3
			568.04	4
			970.974	2
			647.652	3
			485.99	4
			349.542	3
			468.774	2
			713.376	2
			1012.96	2
			675.641	3
			506.983	4
			405.788	5
			620.8	2
			414.203	3
			562.767	2
			506.319	2
			337.882	3
			438.75	2
			592.327	2
			395.221	3
			421.758	2
			514.751	2
			569.762	2
			380.177	3
			737.941	2
			492.296	3
			369.474	4
			503.303	2
			335.871	3
			1400.72	2
			934.148	3
			700.863	4
			1005.21	3
			754.156	4
			603.527	5
			514.248	2
			578.798	2
			386.202	3
			544.98	3
			408.987	4

### Sheet: excl mass list method 5
Mass List Type	m/z & z
Compound	Formula	Adduct	m/z	z
			1304.68
			652.846
			435.566
			643.349
			429.235
			679.359
			453.242
			1094.02
			729.684
			479.259
			874.503
			437.755
			513.795
			516.797
			344.867
			385.73
			1163.57
			776.052
			582.29
			1182.68
			591.846
			394.9
			567.824
			378.885
			1179.11
			786.407
			603.348
			402.568
			802.39
			535.262
			401.698
			967.488
			645.328
			575.324
			1115.06
			743.709
			1077.59
			539.301
			655.893
			437.598
			328.45
			757.051
			568.04
			1012.96
			675.641
			506.983
			405.788
			506.319
			337.882
			421.758
			569.762
			380.177
